# Genome sequence of *Pseudomonas aeruginosa* PAO1161, a PAO1 derivative with the ICE*Pae*1161 integrative and conjugative element

**DOI:** 10.1101/494302

**Authors:** Adam Kawalek, Karolina Kotecka, Magdalena Modrzejewska, Grazyna Jagura-Burdzy, Aneta Agnieszka Bartosik

## Abstract

*Pseudomonas aeruginosa* is a cause of nosocomial infections, especially in patients with cystic fibrosis and burn wounds. PAO1 strain and its derivatives are widely used to study the biology of this bacterium, however recent studies demonstrated differences in the genomes and phenotypes of derivatives from different laboratories.

Here we report the genome of *P. aeruginosa* PAO1161 laboratory strain, a *leu*-, Rif^R^, restriction-modification defective PAO1 derivative, described as the host of IncP-8 plasmid FP2, conferring the resistance to mercury. Comparison of PAO1161 genome with PAO1-UW sequence revealed an inversion of a large genome segment between rRNA operons and 100 nucleotide polymorphisms, short insertions and deletions. These included a change in *leuA*, resulting in E108K substitution, which caused leucine auxotrophy and a mutation in *rpoB*, enhancing rifampicin resistance. Nonsense mutations were detected in *PA2735* and *PA1939* encoding a DNA methyltransferase and a putative OLD family endonuclease, respectively. Moreover, a 12 kb RPG42 prophage and a novel 108 kb PAPI-1 like integrative conjugative element (ICE) encompassing a mercury resistance operon were identified. The ICE*Pae*1161 was transferred to *Pseudomonas putida* cells, where it integrated in the genome and conferred the mercury resistance. This indicates that the FP2 plasmid is in fact an ICE.
