## Supplementary Table S1 for "Genome sequence of *Pseudomonas aeruginosa* PAO1161, a PAO1 derivative with the ICE*Pae*1161 integrative and conjugative element"

### Sheet: Supplementary_Table S1
Effect	Position PAO1-UW	Nucleotide change	Codon change	Amino acid	PAO1-UW loci	Description
in intergenic region	169283	CG → C*			ig: PA0148 : PA0149
	289535	C → T			ig: PA0258 : PA0259
	411128	CC → C			ig: PA0366 : PA0367
	667028	G → GC			ig: PA0604 : PA0605
	721611	C → T			ig: PA0668 : PA0668.1
	721622	C → T			ig: PA0668 : PA0668.1
	721663	TC → CT			ig: PA0668 : PA0668.1
	721667	A → G			ig: PA0668 : PA0668.1
	721670	A → G			ig: PA0668 : PA0668.1
	721718	A → G			ig: PA0668 : PA0668.1
	721725	C → T			ig: PA0668 : PA0668.1
	721740	C → T			ig: PA0668 : PA0668.1
	727286	G → A			ig: PA0668.5 : PA0669
	727304	C → T			ig: PA0668.5 : PA0669
	891099	A → AC			ig: PA0812 : PA0813
	1286940	G → A			ig: PA1184 : PA1185
	1445357	A → AG			ig: PA1332 : PA1333
	1467482	A → AG			ig: PA1352 : PA1353
	1467483	C → CG*			ig: PA1352 : PA1353
	2169349	G → GG			ig: PA1982 : PA1983
	2186927	G → GC			ig: PA2000 : PA2001
	2195461	C → CC			ig: PA2006 : PA2007
	2239547	T → Gx*			Ig: PA2046 : PA2047
	2342110	C → CT			ig: PA2127 : PA2128
	2532046	G → GC			ig: PA2300 : PA2301
	2568555	CT → C			ig: PA2326 : PA2327
	2568558	CT → C			ig: PA2326 : PA2327
	2568562	T → A			ig: PA2326 : PA2327
	2568564	A → C			ig: PA2326 : PA2327
	2568586	T → C			ig: PA2326 : PA2327
	2568617	T → C			ig: PA2326 : PA2327
	2568657	CA → C			ig: PA2326 : PA2327
	2568662	C → T			ig: PA2326 : PA2327
	2568663	CA → C			ig: PA2326 : PA2327
	2568665	T → G			ig: PA2326 : PA2327
	2568667	G → A			ig: PA2326 : PA2327
	2568690	CA → TG			ig: PA2326 : PA2327
	2568714	A → T			ig: PA2326 : PA2327
	2568720	AG → GT			ig: PA2326 : PA2327
	2568770	T → TG			ig: PA2326 : PA2327
	4448855	CG → GC*			ig: PA3969 : PA3970
	5033101	G → GC*			ig: PA4496 : PA4497
	5036891	A → C*			ig: PA4499 : PA4500
	5071548	ACTGA → A			ig: PA4526 : PA4527
silent	21076	C → T	caG / caA	Q166	PA0019 (def)	polypeptide deformylase
	73746	C → T	acC / acT	T93	PA0059 (osmC)	osmotically inducible protein
	1351193	G → A	ctG / ctA	L149	PA1246 (aprD)	alkaline protease secretion protein
	4344266	A → G	ctT / ctC	L190	PA3877 (narK1)	nitrite extrusion protein 1
	5411385	C → T	atC / atT	I170	PA4821	probable transporter
	6075492	C → T	atC / atT	I53	PA5397	hypothetical protein
	6079222	A → G*	ctA / ctG	L393	PA5399 (dgcB)	dimethylglycine catabolism protein
	6098781	G → C*	ggG / ggC	G586	PA5418 (soxA)	sarcosine oxidase alpha subunit
	6239267	G → A	cgC / cgT	R6	PA5545	conserved hypothetical protein
		* - observed in PAO1DSM and / or MPAO-1
		x - Intergenic in PAO1. In PAO1161 – silent mutation within D3C65_15395.
