## Supplementary Table S3 for "Genome sequence of *Pseudomonas aeruginosa* PAO1161, a PAO1 derivative with the ICE*Pae*1161 integrative and conjugative element"

### Sheet: Supplementary Table S3
	Supplementary Table S3. Strains, plasmids and primers used and constructed in this study.
	Strains used and constucted in this study/
	Name	Description	References*/Source
	Escherichia coli DH5a	F-(f80dlacZDM15) recA1 endA1 gyrA96 thi-1 hsdR17(rK-mK+) supE44 relA1 deoR D(lacZYA-argF)U196	[1]
	Escherichia coli S17-1	pro DhsdR hsdM+ recA TpR SmR WRP4-Tc : :Mu-Km : : Tn7	[2]
	Pseudomonas aeruginosa PAO1161	leu-, r-, m-	[3]
	Pseudomonas aeruginosa PAO1161RifR	leu-, r-, m-, RifR	[4]
	Pseudomonas aeruginosa PAO1161 rev leu+	leu+, r-, m-, RifR	this study
	Pseudomonas aeruginosa PAO1161 ICE::aadA	leu-, r-, m-, RifR, SmR	this study
	Pseudomonas putida KT2440		C. M. Thomas, Birmingham, UK
	Plasmids used and constructed in this study/
	Plasmid	Description
	pAKE600	suicide vector, oriVMB1, sacB gene, PnR	[5]
	pHP45W	oriMB1, contains SmR cassette, PnR	[6]
	pKAB607	pAKE600 derivative with cloned leuA	this study
	pKAB608	pAKE600 derivative with cloned PAO1161 ICE fragment	this study
	pKAB609	pKAB608 derivative with cloned PAO1161 ICE fragment and cloned SmR casette using HindIII	this study
	Primers used in this study/
	Name	Sequence
	1#	TATAGAATTCGCGACGCTTCTCTTCATCTC
	2#	CTTCGATCTGCTTAAGGCCGACCTGCACC
	3#	CGGCCTTAAGCAGATCGAAGTGGCCTTCCCGTC
	4#	TATAGGATCCGCGAGTACTGGAACGACCAC
	5#	TATACAATTGGCAGGCTTGCAGTTGTTCTT
	6#	CCCGGGAAGCTTCTGCAGATCTTCTCTATAGGTCAGGTTCAAAGC
	7#	CTGCAGAAGCTTCCCGGGCCGCTTTGGATTTTTCTCTG
	8#	ATAGGATCCTTGTCAAAGCCGATCAAATG
	P1	GGAATGTCATGGGTTCTTCG
	P2	GAAGATAGGGAGGGCTGGAC
	P3	CAACTCCGAACAGGACTTGC
	P4	CCAGTATCTCGGCGAAGGT
	P5	GTGGGTTATGACCCGGTGTA
	P6	CCTGATGGGTAACCTGATGG
	P7	CGTTGATTGAGGAGCACGTA
	P8	GCGCTGGAATGGGTATCACC
	References*
[1]	Hanahan, D. Studies on transformation of Escherichia coli with plasmids. J Mol Biol 166, 557-580 (1983).
[2]	Simon, R., Priefer, U. & Puhler, A. A broad host mobilization system for in vivo genetic engineering: transposon mutagenesis in Gram negative bacteria. Bio Technology 1, 37-45 (1983).
[3]	Holloway, B. W. Genetic Recombination in Pseudomonas aeruginosa. Journal of General Microbiology 13, 572–81, https://doi.org/10.1099/00221287-13-3-572 (1955).
[4]	Lasocki, K., Bartosik, A.A., Mierzejewska, J., Thomas, C.M. & Jagura-Burdzy, G. Deletion of the parA (soj) homologue in Pseudomonas aeruginosa causes ParB instability and affects growth rate, chromosome segregation, and motility. J Bacteriol 189, 5762–5772 (2007).
[5]	El-Sayed, A.K., Hothersall, J. & Thomas, C. M.. Quorum-sensingdependent regulation of biosynthesis of the polyketide antibiotic mupirocin in Pseudomonas fluorescens NCIMB 10586. Microbiology 147, 2127–2139 (2001).
[6]	Fellay, R., Frey, J. & Krisch, H. Interposon mutagenesis of soil and water bacteria: a family of DNA fragments designed for in vitro insertional mutagenesis of gram-negative bacteria. Gene 52, 147–154 (1987).
